# Trojan horse virus delivering CRISPR-AsCas12f1 controls plant bacterial wilt caused by *Ralstonia solanacearum*

**DOI:** 10.1101/2023.11.29.569319

**Authors:** Shiwen Peng, Yanan Xu, Hao Qu, Fushang Nong, Fangling Shu, Gaoqing Yuan, Lifang Ruan, Dehong Zheng

## Abstract

Plant bacterial wilt caused by the *Ralstonia solanacearum* species complex results in huge food and economic losses. Accordingly, the development of an effective control method for this disease is urgently required. Traditional lytic phage biocontrol methods have inherent limitations. However, filamentous phages, which do not lyse host bacteria and exert minimal burden, offer a potential solution. A filamentous phage RSCq that infects *R. solanacearum* was isolated in this study through genome mining. We constructed engineered filamentous phages based on RSCq by employing our proposed approach with a wide applicability to non-model phages, enabling the infection of *R. solanacearum* in medium and soil and delivering exogenous genes into bacterial cells. Similar to the Greek soldiers hidden within the Trojan horse, CRISPR-AsCas12f1 gene editing system that targets the key virulence regulator gene *hrpB* was implanted into the engineered phage, generating the engineered phage RSCqCRISPR-Cas. Our findings demonstrated that RSCqCRISPR-Cas could disarm the key “weapon”, *hrpB*, of *R. solanacearum*, in medium and in plants. Remarkably, pretreatment with RSCqCRISPR-Cas significantly controlled tobacco bacterial wilt, highlighting the potential of engineered filamentous phages as promising biocontrol agents against plant bacterial wilt and other bacterial diseases.
