## Supplementary Table for "Trojan horse virus delivering CRISPR-AsCas12f1 controls plant bacterial wilt caused by *Ralstonia solanacearum*"

### Sheet: Table1
Supplementary Table 1 Prophage in 74 R. solanacearum species complex strains with publicly available completed genome
#Organism Name	Phylotype	Strain	Replicon	Intact prophage	Intact filamentous prophage	Most Common filamentous Phage	Replicon	Intact prophage	Intact filamentous prophage	Most Common filamentous Phage	Replicon	Intact prophage	Intact filamentous prophage	Most Common filamentous Phage	Replicon	Intact prophage	Intact filamentous prophage	Most Common filamentous Phage
Ralstonia solanacearum	Ⅰ	GMI1000	NC_003295.1	2	0		NC_003296.1	0	0
Ralstonia solanacearum	Ⅰ	FJAT-1458	NZ_CP016554.1	6	1	PHAGE_Ralsto_PE226_NC_015297	NZ_CP016555.1	0	0
Ralstonia solanacearum	Ⅰ	FJAT-91	NZ_CP016612.1	3	2	PHAGE_Ralsto_PE226_NC_015297 / PHAGE_Ralsto_RSM3_NC_011399(14)	NZ_CP016613.1	0	0
Ralstonia solanacearum	Ⅰ	YC40-M	NZ_CP015850.1	4	1	PHAGE_Ralsto_RSS0_NC_019548(11)	NZ_CP015851.1	1	0
Ralstonia solanacearum	Ⅰ	SL3822	NZ_CP022780.1	0	0		NZ_CP022781.1	1	1	PHAGE_Ralsto_RSS0_NC_019548
Ralstonia solanacearum	Ⅰ	CQPS-1	NZ_CP016914.1	5	2	PHAGE_Ralsto_RSM3_NC_011399 / PHAGE_Ralsto_RSS0_NC_019548	NZ_CP016915.1	0	0
Ralstonia solanacearum	Ⅰ	B2	NZ_CP049787.1	4	1	PHAGE_Ralsto_RSS0_NC_019548	NZ_CP049788.1	1	0
Ralstonia solanacearum	Ⅰ	OE1-1	NZ_CP009764.1	2	0		NZ_CP009763.1	0	0
Ralstonia solanacearum	Ⅰ	204	NZ_CP049793.1	2	1	PHAGE_Ralsto_RSM3_NC_011399	NZ_CP049794.1	1	0
Ralstonia solanacearum	Ⅰ	203	NZ_CP049791.1	2	1	PHAGE_Ralsto_RSM3_NC_011399	NZ_CP049792.1	1	0
Ralstonia solanacearum	Ⅰ	202	NZ_CP049789.1	2	1	PHAGE_Ralsto_RSM3_NC_011399	NZ_CP049790.1	1	0
Ralstonia solanacearum	Ⅰ	RSCM	NZ_CP025985.1	3	0		NZ_CP025986.1	1	0
Ralstonia solanacearum	Ⅰ	SL3755	NZ_CP022782.1	3	2	PHAGE_Ralsto_RSM1_NC_008574 / PHAGE_Ralsto_RSS0_NC_019548	NZ_CP022783.1	0	0
Ralstonia solanacearum	Ⅰ	T117	NZ_CP022755.1	0	0		NZ_CP022756.1	1	1	PHAGE_Ralsto_RSS0_NC_019548
Ralstonia solanacearum	Ⅰ	T42	NZ_CP022772.1	0	0		NZ_CP022773.1	1	1	PHAGE_Ralsto_RSS0_NC_019548
Ralstonia solanacearum	Ⅰ	SL3730	NZ_CP022784.1	0	0		NZ_CP022785.1	1	1	PHAGE_Ralsto_RSS0_NC_019548
Ralstonia solanacearum	Ⅰ	SL2729	NZ_CP022792.1	0	0		NZ_CP022793.1	1	1	PHAGE_Ralsto_RSS0_NC_019548
Ralstonia solanacearum	Ⅰ	SL2330	NZ_CP022794.1	1	1	PHAGE_Ralsto_RSS0_NC_019548	NZ_CP022795.1	0	0
Ralstonia solanacearum	Ⅰ	SL3103	NZ_CP022790.1	1	0		NZ_CP022791.1	2	1	PHAGE_Ralsto_PE226_NC_015297
Ralstonia solanacearum	Ⅰ	KACC10709	NZ_CP016904.1	1	0		NZ_CP016905.1	1	1	PHAGE_Ralsto_PE226_NC_015297
Ralstonia solanacearum	Ⅰ	FJAT1303.F50	NZ_CP052126.1	3	1	PHAGE_Ralsto_RSS0_NC_019548	NZ_CP052127.1	0	0
Ralstonia solanacearum	Ⅰ	FJAT1303.F8	NZ_CP052130.1	3	1	PHAGE_Ralsto_RSS0_NC_019548	NZ_CP052131.1	0	0
Ralstonia solanacearum	Ⅰ	MAFF 301560	NZ_AP024103.1	2	0		NZ_AP024104.1	0	0
Ralstonia solanacearum	Ⅰ	MAFF 241647	NZ_AP024105.1	0	0		NZ_AP024106.1	1	0
Ralstonia solanacearum	Ⅰ	FJAT15244.F50	NZ_CP052110.1	5	2	PHAGE_Ralsto_RSM1_NC_008574 / PHAGE_Ralsto_RSS0_NC_019548	NZ_CP052111.1	0	0
Ralstonia solanacearum	Ⅰ	FJAT15244.F1	NZ_CP052112.1	5	2	PHAGE_Ralsto_RSM1_NC_008574 / PHAGE_Ralsto_RSS0_NC_019548	NZ_CP052113.1	0	0
Ralstonia solanacearum	Ⅰ	FJAT15244-F8	NZ_CP059376.1	5	2	PHAGE_Ralsto_RSM1_NC_008574 / PHAGE_Ralsto_RSS0_NC_019548	NZ_CP059377.1	0	0
Ralstonia solanacearum	Ⅰ	YQ	NZ_CP059489.1	3	2	PHAGE_Ralsto_RSM3_NC_011399 / PHAGE_Ralsto_PE226_NC_015297	NZ_CP059490.1	1	1	PHAGE_Ralsto_PE226_NC_015297
Ralstonia solanacearum	Ⅰ	MAFF 241648	NZ_AP024107.1	5	1	PHAGE_Ralsto_RSS0_NC_019548	NZ_AP024108.1	0	0
Ralstonia solanacearum	Ⅰ	MAFF 211479	NZ_AP024099.1	3	0		NZ_AP024100.1	1	1	PHAGE_Ralsto_RSS0_NC_019548
Ralstonia solanacearum	Ⅰ	UW763	NZ_CP051173.1	1	0		NZ_CP051174.1	0	0
Ralstonia solanacearum	Ⅰ	FJ1003	NZ_CP087277.1	4	1	PHAGE_Ralsto_RSS0_NC_019548	NZ_CP087278.1	0	0		NZ_CP087279.1	0	0
Ralstonia solanacearum	Ⅰ	FJAT442.F50	NZ_CP052080.1	0	0		NZ_CP052081.1	0	0
Ralstonia solanacearum	Ⅰ	FJAT442.F1	NZ_CP052082.1	0	0		NZ_CP052083.1	0	0
Ralstonia solanacearum	Ⅰ	FJAT1452.F50	NZ_CP052122.1	0	0		NZ_CP052123.1	0	0
Ralstonia solanacearum	Ⅰ	FJAT1452.F1	NZ_CP052124.1	0	0		NZ_CP052125.1	0	0
Ralstonia solanacearum	Ⅰ	FJAT445.F50	NZ_CP052076.1	0	0		NZ_CP052077.1	0	0
Ralstonia solanacearum	Ⅰ	FJAT445.F1	NZ_CP052078.1	0	0		NZ_CP052079.1	0	0
Ralstonia solanacearum	Ⅰ	SY1	NZ_CP071914.1	3	1	PHAGE_Ralsto_RSS0_NC_019548	NZ_CP071915.1	0	0
Ralstonia solanacearum	Ⅰ	MAFF 311693	NZ_AP024161.1	5	0		NZ_AP024163.1	0	0		NZ_AP024162.1	0	0
Ralstonia solanacearum	Ⅰ	FJAT15304.F6	NZ_CP052096.1	1	1	PHAGE_Ralsto_RSS0_NC_019548	NZ_CP052097.1	0	0
Ralstonia solanacearum	Ⅰ	FJAT15340.F50	NZ_CP052092.1	1	1	PHAGE_Ralsto_RSS0_NC_019548	NZ_CP052093.1	0	0
Ralstonia solanacearum	Ⅰ	FJAT15304.F50	NZ_CP052098.1	1	1	PHAGE_Ralsto_RSS0_NC_019548	NZ_CP052099.1	0	0
Ralstonia solanacearum	Ⅰ	FJAT15340.F1	NZ_CP052094.1	1	1	PHAGE_Ralsto_RSS0_NC_019548	NZ_CP052095.1	0	0
Ralstonia solanacearum	Ⅰ	FJAT15304.F1	NZ_CP052100.1	1	1	PHAGE_Ralsto_RSS0_NC_019548	NZ_CP052101.1	0	0
Ralstonia solanacearum	Ⅰ	FJAT15340.F6	NZ_CP052090.1	1	1	PHAGE_Ralsto_RSS0_NC_019548	NZ_CP052091.1	0	0
Ralstonia solanacearum	Ⅰ	Rs-SY1	NZ_CP076115.1	2	1	PHAGE_Ralsto_RSS0_NC_019548	NZ_CP076116.1	0	0
Ralstonia solanacearum	Ⅰ	FJAT1303.F1	NZ_CP052128.1	2	1	PHAGE_Ralsto_RSS0_NC_019548	NZ_CP052129.1	0	0
Ralstonia solanacearum	Ⅰ	MAFF 211491	NZ_AP024101.1	3	1	PHAGE_Ralsto_RSS0_NC_019548	NZ_AP024102.1	0	0
Ralstonia solanacearum	Ⅱ	Rs5	NZ_CP051175.1	1	1	PHAGE_Ralsto_Rs551_NC_047765	NZ_CP051176.1	0	0
Ralstonia solanacearum	Ⅱ	RS 489	NZ_CP021766.1	2	1	PHAGE_Ralsto_RS603_NC_025454	NZ_CP021767.1	1	0
Ralstonia solanacearum	Ⅱ	UW163	NZ_CP012939.1	0	0		NZ_CP012941.1	0	0		NZ_CP012942.1	0	0		NZ_CP012940.1	1	0
Ralstonia solanacearum	Ⅱ	Po82	NC_017574.1	1	0		NC_017575.1	0	0
Ralstonia solanacearum	Ⅱ	IBSBF1503	NZ_CP012943.1	0	0		NZ_CP012944.1	0	0
Ralstonia solanacearum	Ⅱ	UY031	NZ_CP012687.1	2	1	PHAGE_Ralsto_RS603_NC_025454	NZ_CP012688.1	1	0
Ralstonia solanacearum	Ⅱ	RS 488	NZ_CP021652.1	2	1	PHAGE_Ralsto_RS603_NC_025454	NZ_CP021653.1	1	0
Ralstonia solanacearum	Ⅱ	CIAT_078	NZ_CP051296.1	0	0		NZ_CP051295.1	0	0
Ralstonia solanacearum	Ⅱ	IBSBF 2571	NZ_CP026307.1	1	0		NZ_CP026308.1	0	0
Ralstonia solanacearum	Ⅲ	UW386	NZ_CP039339.1	2	1	PHAGE_Ralsto_RSM3_NC_011399	NZ_CP039340.1	0	0
Ralstonia solanacearum	Ⅲ	RUN2279	NZ_CP051171.1	2	0		NZ_CP051172.1	1	0
Ralstonia solanacearum	Ⅲ	362200	NZ_CP065531.1	2	0		NZ_CP065532.1	0	0		NZ_CP065533.1	0	0
Ralstonia solanacearum	Ⅲ	RUN2474	NZ_CP051169.1	3	0		NZ_CP051170.1	3	1	PHAGE_Ralsto_RSS0_NC_019548
Ralstonia solanacearum	Ⅳ	T95	NZ_CP022761.1	1	0		NZ_CP022762.1	0	0
Ralstonia solanacearum	Ⅳ	SL2064	NZ_CP022798.1	1	0		NZ_CP022799.1	0	0
Ralstonia solanacearum	Ⅳ	KACC 10722	NZ_CP014702.1	1	0		NZ_CP014703.1	0	0
Ralstonia solanacearum	Ⅳ	SL3175	NZ_CP022788.1	0	0		NZ_CP022789.1	0	0
Ralstonia solanacearum	Ⅳ	T98	NZ_CP022759.1	0	0		NZ_CP022760.1	0	0
Ralstonia solanacearum	Ⅳ	T11	NZ_CP022776.1	1	0		NZ_CP022777.1	0	0
Ralstonia solanacearum	Ⅳ	SL2312	NZ_CP022796.1	0	0		NZ_CP022797.1	1	0
Ralstonia solanacearum	Ⅳ	T82	NZ_CP022763.1	0	0		NZ_CP022764.1	1	0
Ralstonia solanacearum	Ⅳ	T101	NZ_CP022757.1	0	0		NZ_CP022758.1	1	0
Ralstonia solanacearum	Ⅳ	T12	NZ_CP022774.1	0	0		NZ_CP022775.1	1	0
Ralstonia solanacearum	Ⅳ	PSI07	NC_014311.1	0	0		NC_014310.1	0	0
Ralstonia solanacearum	Ⅳ	T51	NZ_CP022770.1	1	0		NZ_CP022771.1	0	0

### Sheet: Table2
Supplementary Table 2 Tested R. solanacearum strains used for the host range determination of the engineered phage RSCqYFP01
Number markered on figure 4	Phylotype	Strains	Location of strains isolation	Host of strains isolation
1	Ⅰ	Bg06	Xingning District of Naning, Guangxi, China	Momordica charantia
2	Ⅰ	Bg07	Nameng District of Qinzhou, Guangxi, China	Momordica charantia
3	Ⅰ	Cq01	Xingning District of Naning, Guangxi, China	Benincasa hispida var. chieh-qua
4	Ⅰ	Cq05	Xingning District of Naning, Guangxi, China	Benincasa hispida var. chieh-qua
5	Ⅰ	Ec03	Qinnan District of Qinzhou, Guangxi, China	Eucalyptus
6	Ⅰ	Ec04	Qinnan District of Qinzhou, Guangxi, China	Eucalyptus
7	Ⅰ	Ec05	Xingning District of Naning, Guangxi, China	Eucalyptus
8	Ⅰ	Ep01	Qingxiu District of Naning, Guangxi, China	Solanum melongena
9	Ⅰ	Fm02	Xixiangtang District of Naning, Guangxi, China	Siraitia grosvenorii
10	Ⅰ	Fm03	Rongan county of Liuzhou Guangxi, China	Siraitia grosvenorii
11	Ⅰ	Fm04	Rongan county of Liuzhou Guangxi, China	Siraitia grosvenorii
12	Ⅰ	Pp05	Xingning District of Naning, Guangxi, China	Capsicum annuum
13	Ⅰ	Pt05	Xixiangtang District of Naning, Guangxi, China	Solanum tuberosum
14	Ⅰ	Pt06	Xixiangtang District of Naning, Guangxi, China	Solanum tuberosum
15	Ⅰ	Tb08	Debao county of Baise, Guangxi, China	Nicotiana tabacum
16	Ⅰ	Tb10	Fuchuan county of Hezhou, Guangxi, China	Nicotiana tabacum
17	Ⅰ	Tm11	Xixiangtang District of Naning, Guangxi, China	Solanum lycopersicum
18	Ⅰ	Tm12	Tianyang county of Baise, Guangxi, China	Solanum lycopersicum
19	Ⅰ	Tm13	Tianyang county of Baise, Guangxi, China	Solanum lycopersicum
20	Ⅰ	GMI1000	Guyana, France	Solanum lycopersicum

### Sheet: Tabl33
Supplementary Table 3 Primers used in this study. Restriction enzyme sites were highlighted in red.
Primer	Sequence	Note
Primers used for RSCq replicative form DNA verfication
RSCqvF	CTGTACTGGCATATCCGGAC
RSCqvR	GCAGAACGGCAGCCATCACG
Primers used for the construction of engineered phage RSCqYFP01
R6Kf	CTGTCTCTTATACACATCTCAACCATCATCG
R6Kr	CAAGTAATCTAGACCGCCACGGTTGATGAGAGCT
eYFPf	GTGGCGGTCTAGATTACTTGTACAGCTCGTCCATG
eYFPr	CTGTCTCTTATACACATCTCGCGCAACGCAATTAATGTGAG
Primers used for the construction of engineered phages RSCqluxA and RSCqluxB
proF	GCACATATGTGCCGCAAGCACTCAGGGCGC	Used for promoter amplification
proR	CATGAATTCCATGCGAAACGATCCTCATC
luxAf	CTGGAATTCATGAAATTTGGAAACTTTTTGC
luxAr	GCCTCTAGAGCTAATATAATAGCGAACG
luxBf	GGCGAATTCATGAAATTTGGATTGTTCTTC
luxBr	GACTCTAGATTAGGTATATTCCATGTGGT
Primers used for the construction of engineered phage RSCqCas12f
Cas12fF	TTCACACAGGAAACACATATGATGATCAAAGTTTACCGTTATGAA	Used for AsCas12f1, sgRNA scaffold and homologous arms cloning
Cas12fR	CTTCACGGCTCTAGATTAATGGTGATGATGATGATGTTT
arm1F	TCTAGAGCCGTGAAGCTCGCCGCGCCCGT
arm1R	TGGCAATGCTCCTGAAGCGTCAGT
arm2F	TCAGGAGCATTGCCAAGCGCAATCCGTCCAACATCATCG
arm2R	CATATGGCTG GCCCCCAGGT CGCGCAGGAC
sgRNAF	GGGGCCAGCCATATGCAAAAAACCCCTCAAGACCCGTTT
sgRNAR	CATCAACCGTGGCGGTCTAGATTGACAGCTAGCTCAGTCCTAGGT
ori1F	CTTCCGGCTCGTATGTTGTGTGGA	To remove R6Kγori
ori1R	CATCGATGAATTGTGTCTCAAAATCTCTGATG
ori2F	TGAGACACAATTCATCGATGATGGTTG
ori2R	AGCCAAGGTGCCGATTCCGGTGAA
ori3F	CCGGAATCGGCACCTTGGCTGCGGC
ori3R	CACAACATACGAGCCGGAAGCATAAA
Primers used for RSCqCas12f-mediated gene deletion verfication
SF	CTCCGGGTTCAATAACGTG	Used for all randomly selected colonies
SR	TCGTCGTCATACTGGATCG
6F	TATTGGCTAGGCAGCCTTCC	Used for colonies S6, S7, S15, and S20
6R	ACGAGTGCCCGAACACCATC
8F	GTGCGCTCGCTAGCCGCTACCTGC	Used for colony S8
8R	CGCCTCGACGGGCGTCTGGTCGGT
